# Morphological shifts consistent with the island syndrome in land-bridge island birds

**DOI:** 10.64898/2026.06.11.731573

**Authors:** Maarten J. K. Hoepel, Sebastian Steibl, Martim Melo, Amancio Motove Etingüe, Sonya M. Clegg, Steven C. Miller, Pau Enric Serra-Marin, Pablo Owono Nchama, Ursula Revelanda Asangono Edjang Maye, Sofía Hayden Bofill, Maximiliano Fero Meñe, Katherine Gonder, Luis Valente

**Affiliations:** Naturalis Biodiversity Center, Leiden, the Netherlands; School of Biological Sciences, University of Auckland, New Zealand; Fitzpatrick Institute, South Africa; Museum Porto, Portugal; Bioko Biodiversity Protection Program, Equatorial Guinea; Department of Biology, University of Oxford, United Kingdom; Camden County College, USA; IMEDEA (CSIC), Spain; INDEFOR-AG, Equatorial Guinea; National University of Equatorial Guinea, Equatorial Guinea; Texas A&M University, USA; Groningen Institute for Evolutionary Life Sciences, University of Groningen, the Netherlands

**Keywords:** Land-bridge islands, island syndrome, island rule, birds, subspecies

## Abstract

Land-bridge islands are former mainland areas isolated by post-glacial sea-level rise (<15,000 years) and the most common island type. Because of their recurrent connectivity with continents, it is unclear whether species on land-bridge islands can undergo evolutionary changes associated with the more isolated oceanic islands (‘island syndrome’). Here, we test the hypothesis that the selective environment on land-bridge islands exerts predictable and consistent evolutionary shifts in morphological traits of songbirds. We apply Bayesian hierarchical models to a morphological dataset of 6,917 individuals comprising 185 species of songbirds from four land-bridge islands (Bioko, Sri Lanka, Taiwan and Trinidad) and adjacent continents. Across all 185 species, we find that occurrence on a land-bridge island has clear directional effects on five morphological traits related to beak, wing, and tarsus, as well as a general increase in body size. At the species level, 57 out of 90 tested species exhibit significant morphological divergence between land-bridge island and mainland, yet for only 20 of these are the land-bridge island populations recognised as distinct endemic subspecies. Our results show that occurrence on land-bridge islands has a detectable effect on passerine morphology consistent with the island syndrome, and suggest these islands harbour previously unrecognized unique biodiversity.
