## Supplementary Table 2 for "Morphological shifts consistent with the island syndrome in land-bridge island birds"

### Sheet: Table S2
Genus	Species	Subspecies	Specimen.number	New_Beak.Length_Culmen	Original_Beak.Length_Culmen	Bias_BLCulmen	New_Beak.Length_Nares	Original_Beak.Length_Nares	Bias_BLNares	New_Beak.Depth	Original_Beak.Depth	Bias_BD	New_Beak.Width	Original_Beak.Width	Bias_BW	New_Tarsus.Length	Original_Tarsus.Length	Bias_Tarsus	New_Wing.Length	Original_Wing.Length	Bias_Wing	New_Secondary1	Original_Secondary	Bias_Sec	New_Tail.Length	Original_Tail	Bias_Tail
Tolmomyias	sulphurescens	berlepschi	21348	14.4	15.3	-0.0588235	8.5	8.4	0.0119048	4.7	4.6	0.0217391	5.4	5.7	-0.0526316	17.6	16.9	0.0414201	66.5	66.2	0.00453172	56.2	56.6	-0.00706714	54	55	-0.0181818
Tolmomyias	sulphurescens	berlepschi	21349	15.6	16	-0.025	7.8	8.1	-0.037037	4.9	5.2	-0.0576923	5.7	5.8	-0.0172414	19.5	19.8	-0.0151515	65.9	66.3	-0.00603318	58.8	58.9	-0.00169779	61	60	0.0166667
Euphonia	violacea	rodwayi	21483	10.2	10.1	0.00990099	6.2	6.2	0	5.3	5.2	0.0192308	5	5.1	-0.0196078	14.4	14.7	-0.0204082	59	58.6	0.00682594	49.5	48.5	0.0206186	31	30.5	0.0163934
Euphonia	violacea	rodwayi	21543	11.4	11.6	-0.0172414	7	6.9	0.0144928	5.5	5.5	0	5.8	5.1	0.137255	15.3	15	0.02	58	58	0	49.4	49.6	-0.00403226	32	32	0
Euphonia	violacea	rodwayi	21867	10.6	11	-0.0363636	6.1	6.3	-0.031746	5.2	5.2	0	5.5	5.3	0.0377358	14.4	14.4	0	59.2	59.7	-0.00837521	48.8	48.4	0.00826446	33	32	0.03125
Tolmomyias	sulphurescens	berlepschi	21869	15	15	0	8	8.2	-0.0243902	4.5	4.4	0.0227273	5.7	5.7	0	18.4	18.2	0.010989	69.2	69.6	-0.00574713	61.6	58.5	0.0529915	58	60	-0.0333333
Tolmomyias	sulphurescens	berlepschi	21875	15.6	14.7	0.0612245	10	9.9	0.010101	4.2	4.2	0	5.8	6.1	-0.0491803	18.1	18.5	-0.0216216	69.3	69.3	0	59.6	60.5	-0.014876	58	58.5	-0.00854701
Tolmomyias	sulphurescens	berlepschi	21955	14	13.8	0.0144928	7.5	7.9	-0.0506329	4.5	4.3	0.0465116	6.2	6.6	-0.0606061	17.3	17.4	-0.00574713	67.4	66.3	0.0165913	57.9	57	0.0157895	57	57	0
Euphonia	violacea	rodwayi	21996	11.5	11.3	0.0176991	7	7.1	-0.0140845	5.7	5.7	0	5.5	5.4	0.0185185	15.3	15.2	0.00657895	58.3	59.1	-0.0135364	49.7	48.8	0.0184426	33	32	0.03125
Tolmomyias	sulphurescens	berlepschi	22005	15.4	15.1	0.0198675	8.2	8	0.025	4.9	4.9	0	5.9	6	-0.0166667	18.4	18.8	-0.0212766	66.8	67.2	-0.00595238	57.7	58.7	-0.0170358	59	59	0
Euphonia	violacea	violacea	37020	10.5	10.1	0.039604	6.3	6.4	-0.015625	5.2	5.1	0.0196078	5.4	5.3	0.0188679	14.4	14.2	0.0140845	53.8	54.1	-0.00554529	41.2	40	0.03	27	27	0
Euphonia	violacea	violacea	39274	10.6	9.6	0.104167	6.5	6.4	0.015625	5.4	5.6	-0.0357143	5.5	5.1	0.0784314	15.6	14.4	0.0833333	55.6	56.2	-0.0106762	47	40.8	0.151961	32	32	0
Dicrurus	aeneus	braunianus	51490	22	21.6	0.0185185	13.7	13.5	0.0148148	6.7	6.6	0.0151515	7.1	7.5	-0.0533333	14.2	15.3	-0.0718954	126.3	130.2	-0.0299539	88.5	89.8	-0.0144766	105	105	0
Euphonia	violacea	violacea	52662	9.5	9.7	-0.0206186	6.6	7	-0.0571429	5.2	5.1	0.0196078	5.8	5.2	0.115385	14	13.7	0.0218978	54.6	54.6	0	46.5	46.5	0	30.5	30	0.0166667
Dicrurus	aeneus	braunianus	52850	21.1	20.6	0.0242718	12.9	13.3	-0.0300752	6.2	6.5	-0.0461538	6.9	7.4	-0.0675676	15.1	14.5	0.0413793	130.3	129.8	0.00385208	88.5	89.8	-0.0144766	121	119	0.0168067
Dicrurus	aeneus	braunianus	52851	23	22.6	0.0176991	13.7	14.2	-0.0352113	6.7	7	-0.0428571	7.7	7.9	-0.0253165	15.4	15.4	0	127.2	127	0.0015748	87.2	88.2	-0.0113379	123	123	0
Euphonia	violacea	violacea	53867	10.4	10.2	0.0196078	6.6	6.8	-0.0294118	5.3	5.3	0	5.1	4.8	0.0625	14.7	14	0.05	55.4	55.4	0	44.7	45.3	-0.013245	30	29.5	0.0169492
Dicrurus	aeneus	braunianus	58960	21.8	21.9	-0.00456621	12.3	13.1	-0.0610687	6.3	6.4	-0.015625	7	7.4	-0.0540541	14.5	14.2	0.0211268	129.9	128.3	0.0124708	88.2	90.5	-0.0254144	130	130	0
Dicrurus	aeneus	braunianus	59353	21.7	21.4	0.0140187	11.9	12.8	-0.0703125	6.2	6.3	-0.015873	7.2	7.4	-0.027027	15.4	14.4	0.0694444	130.4	130.7	-0.00229533	89.9	90.1	-0.00221976	125	124	0.00806452
Dicrurus	aeneus	braunianus	59487	23.4	23.6	-0.00847458	14.3	14.2	0.00704225	6.4	6.4	0	7.2	6.9	0.0434783	16	15.7	0.0191083	131.1	131.5	-0.00304183	89.8	90.8	-0.0110132	128	124	0.0322581
Dicrurus	aeneus	braunianus	65907	23.3	23.1	0.00865801	14.1	14.3	-0.013986	6.5	6.5	0	7.2	7.3	-0.0136986	14.5	15.8	-0.0822785	133.2	130.4	0.0214724	91.1	93.2	-0.0225322	120	116	0.0344828
Dicrurus	aeneus	braunianus	65908	22.5	21.9	0.0273973	12.7	13.1	-0.0305344	6.2	6.3	-0.015873	7	7.5	-0.0666667	14.9	14.3	0.041958	126.5	125.6	0.00716561	87.9	87.4	0.00572082	123	120	0.025
Dicrurus	aeneus	braunianus	65909	21.8	21.5	0.0139535	12.2	12.6	-0.031746	6.6	6.6	0	7.5	7.4	0.0135135	15.6	14.2	0.0985915	129.6	129.7	-0.00077101	91.5	90.9	0.00660066	114	109	0.0458716

### Sheet: Table description
Table S2. Summary of morphological measurement consistency for 23 specimens measured for this study. For each direct trait the old and new measurement is given, as well as the bias. This was calculated as (new-original)/original
