## Supplementary Table 4 for "Morphological shifts consistent with the island syndrome in land-bridge island birds"

### Sheet: Table description
Table S4. Model selection for each morphological trait. For each trait all the candidate models are compared using loo and WAIC values. The favoured model is indicated by *. These models have the highest ELPD (loo/WAIC) values and the lowest looic and WAIC values, indicating the best balance between predicitive power and simplicity.

### Sheet: Beak Length
Beak length
Model	Formula	ELPD_loo	SE(elpd_loo)	looic	p_loo	ELPD_waic	SE(elpd_waic)	waic	p_waic
M1	Log(beak_length) ~ category_region	-1495.25	52.0668	2990.51	3.2211	-1495.25	52.0667	2990.5	3.2179
M2	Log(beak_length) ~ category_region + (1 | island_region)	-1387.17	52.0738	2774.33	6.6323	-1387.16	52.0737	2774.32	6.62571
M3	Log(beak_length) ~ category_region + (1 | species)	4125.36	89.7161	-8250.72	151.95	4126.41	89.716	-8252.83	150.897
M4	Log(beak_length) ~ category_region + (1 | species) + (1 | island_region)	4125.26	89.6784	-8250.52	151.638	4126.32	89.6836	-8252.65	150.577
M5	Log(beak_length) ~ category_region + (1 | family / species)	4126.55	89.634	-8253.1	150.283	4127.6	89.6351	-8255.2	149.232
M6	Log(beak_length) ~ category_region + (1 | species) + (1 | trophic_niche)	4125.56	89.6795	-8251.13	151.708	4126.69	89.6628	-8253.37	150.586
M7*	Log(beak_length) ~ category_region + (1 | species) + (1 | data_type)	4503.87	92.6092	-9007.74	150.701	4504.75	92.583	-9009.5	149.819
M8	Log(beak_length) ~ category_region + (1 | family / genus / species)	4126.16	89.6401	-8252.22	150.699	4127.19	89.6065	-8254.38	149.668
M9	Log(beak_length) ~ category_region + (1 | family / genus / species) + (1 | data_type)	4504.48	92.3522	-9008.95	149.214	4505.33	92.3369	-9010.66	148.363

### Sheet: Beak Depth
Beak depth
Model	Formula	ELPD_loo	SE(elpd_loo)	looic	p_loo	ELPD_waic	SE(elpd_waic)	waic	p_waic
M1	Log(beak_depth) ~ category_region	-2084.45	40.7102	4168.9	2.71676	-2084.45	40.7101	4168.9	2.71379
M2	Log(beak_depth) ~ category_region + (1 | island_region)	-1986.26	40.3196	3972.52	6.14101	-1986.25	40.3194	3972.5	6.13375
M3	Log(beak_depth) ~ category_region + (1 | species)	3986.49	94.148	-7972.99	150.932	3988.07	94.1215	-7976.13	149.359
M4	Log(beak_depth) ~ category_region + (1 | species) + (1 | island_region)	3985.01	94.1749	-7970.02	152.664	3986.49	94.1882	-7972.99	151.182
M5	Log(beak_depth) ~ category_region + (1 | family / species)	3986.77	94.0472	-7973.54	150.693	3988.05	94.0539	-7976.1	149.413
M6	Log(beak_depth) ~ category_region + (1 | species) + (1 | trophic_niche)	3985.4	94.1746	-7970.79	152.17	3987.05	94.1453	-7974.1	150.517
M7*	Log(beak_depth) ~ category_region + (1 | species) + (1 | data_type)	4058.99	96.5728	-8117.99	157.555	4060.53	96.5652	-8121.06	156.02
M8	Log(beak_depth) ~ category_region + (1 | family / genus / species)	3987.5	94.0677	-7975	150.036	3988.87	94.0393	-7977.75	148.663
M9	Log(beak_depth) ~ category_region + (1 | family / genus / species) + (1 | data_type)	4060.26	96.5447	-8120.53	156.265	4061.07	96.5015	-8123.94	154.56

### Sheet: Beak Width
Beak width
Model	Formula	ELPD_loo	SE(elpd_loo)	looic	p_loo	ELPD_waic	SE(elpd_waic)	waic	p_waic
M1	Log(beak_width) ~ category_region	-1219.78	47.4701	2439.56	3.25493	-1219.78	47.4699	2439.55	3.25112
M2	Log(beak_width) ~ category_region + (1 | island_region)	-1120.39	46.7309	2240.77	6.81679	-1120.38	46.7307	2240.76	6.80927
M3	Log(beak_width) ~ category_region + (1 | species)	3317.33	76.2666	-6634.66	154.927	3318.78	76.2889	-6637.56	153.481
M4	Log(beak_width) ~ category_region + (1 | species) + (1 | island_region)	3318.09	76.1692	-6636.19	153.935	3319.74	76.1581	-6639.48	152.291
M5	Log(beak_width) ~ category_region + (1 | family / species)	3317.78	76.2863	-6635.55	154.441	3319.38	76.2599	-6638.76	152.837
M6	Log(beak_width) ~ category_region + (1 | species) + (1 | trophic_niche)	3316.82	76.1826	-6633.65	155.321	3318.77	76.1753	-6637.54	153.373
M7*	Log(beak_width) ~ category_region + (1 | species) + (1 | data_type)	3331.05	78.1811	-6662.11	157.163	3332.72	78.1992	-6665.43	155.5
M8	Log(beak_width) ~ category_region + (1 | family / genus / species)	3319.72	76.1789	-6639.44	152.277	3321.21	76.1264	-6642.42	150.784
M9	Log(beak_width) ~ category_region + (1 | family / genus / species) + (1 | data_type)	3333.2	77.9806	-6666.4	154.562	3334.55	77.9805	-6669.1	153.208

### Sheet: Tarsus
Tarsus length
Model	Formula	ELPD_loo	SE(elpd_loo)	looic	p_loo	ELPD_waic	SE(elpd_waic)	waic	p_waic
M1	Log(tarsus_length) ~ category_region	-202.62	56.7793	405.24	3.27485	-202.617	56.7792	405.234	3.27171
M2	Log(tarsus_length) ~ category_region + (1 | island_region)	-185.818	56.3922	371.636	6.52318	-185.809	56.392	371.619	6.51459
M3	Log(tarsus_length) ~ category_region + (1 | species)	5133.17	110.96	-10266.3	143.284	5133.83	111.345	-10267.7	142.623
M4	Log(tarsus_length) ~ category_region + (1 | species) + (1 | island_region)	5135.49	110.858	-10271	141.085	5136.34	110.856	-10272.7	140.236
M5	Log(tarsus_length) ~ category_region + (1 | family / species)	5133.91	110.908	-10267.8	142.277	5134.61	111.08	-10269.2	141.58
M6	Log(tarsus_length) ~ category_region + (1 | species) + (1 | trophic_niche)	5134.89	110.91	-10269.8	142.089	5135.76	111.011	-10271.5	141.221
M7*	Log(tarsus_length) ~ category_region + (1 | species) + (1 | data_type)	5783.23	142.897	-11566.5	147.091	5783.64	143.198	-11567.3	146.679
M8	Log(tarsus_length) ~ category_region + (1 | family / genus / species)	5134.11	110.918	-10268.2	141.536	5134.73	111.226	-10269.5	140.917
M9	Log(tarsus_length) ~ category_region + (1 | family / genus / species) + (1 | data_type)	5783.59	142.8	-11567.2	145.557	5784.07	143.024	-11568.1	145.075

### Sheet: Primary Wing Length
Primary wing length
Model	Formula	ELPD_loo	SE(elpd_loo)	looic	p_loo	ELPD_waic	SE(elpd_waic)	waic	p_waic
M1	Log(wing_length) ~ category_region	-753.622	68.0393	1507.24	3.33125	-753.617	68.0391	1507.24	3.32747
M2	Log(wing_length) ~ category_region + (1 | island_region)	-656.116	62.5019	1312.23	7.67432	-656.105	62.5015	1312.21	7.66393
M3	Log(wing_length) ~ category_region + (1 | species)	9669.58	146.232	-19339.2	165.52	9670.51	146.248	-19341	164.594
M4	Log(wing_length) ~ category_region + (1 | species) + (1 | island_region)	9669.22	146.091	-19338.4	165.649	9670.24	146.1	-19340.5	164.635
M5	Log(wing_length) ~ category_region + (1 | family / species)	9669.58	146.134	-19339.2	165.3	9670.87	145.921	-19341.7	164.011
M6	Log(wing_length) ~ category_region + (1 | species) + (1 | trophic_niche)	9670.26	146.13	-19340.5	164.21	9671.07	146.209	-19342.1	163.399
M7*	Log(wing_length) ~ category_region + (1 | species) + (1 | data_type)	9700.6	151.58	-19401.2	169.367	9701.44	151.674	-19402.9	168.528
M8	Log(wing_length) ~ category_region + (1 | family / genus / species)	9670.49	146.088	-19341	164.6	9671.5	145.949	-19343	163.596
M9	Log(wing_length) ~ category_region + (1 | family / genus / species) + (1 | data_type)	9702.27	151.695	-19404.5	167.292	9703.05	151.688	-19406.1	166.517

### Sheet: Hand Wing Index
Hand Wing Index
Model	Formula	ELPD_loo	SE(elpd_loo)	looic	p_loo	ELPD_waic	SE(elpd_waic)	waic	p_waic
M1	Log(hand_wing_index) ~ category_region	-1491.26	56.8941	2982.51	3.99406	-1491.25	56.8938	2982.51	3.98975
M2	Log(hand_wing_index) ~ category_region + (1 | island_region)	-1379.28	57.6853	2758.57	7.49722	-1379.28	57.685	2758.55	7.48888
M3	Log(hand_wing_index) ~ category_region + (1 | species)	1033.79	69.1815	-2067.57	161.274	1035.03	69.1861	-2070.07	160.027
M4	Log(hand_wing_index) ~ category_region + (1 | species) + (1 | island_region)	1057.14	69.1511	-2114.28	121.546	1059.57	68.9943	-2119.13	119.118
M5	Log(hand_wing_index) ~ category_region + (1 | family / species)	1036.07	69.2957	-2072.14	157.462	1037.13	69.2861	-2074.26	156.401
M6	Log(hand_wing_index) ~ category_region + (1 | species) + (1 | trophic_niche)	1034.13	69.2044	-2068.26	160.913	1035.49	69.1805	-2070.98	159.552
M7*	Log(hand_wing_index) ~ category_region + (1 | species) + (1 | data_type)	1180.79	74.4864	-2361.57	165.684	1182.37	74.4428	-2364.73	164.103
M8	Log(hand_wing_index) ~ category_region + (1 | family / genus / species)	1036.88	69.3395	-2073.76	156.224	1037.99	69.3195	-2075.98	155.116
M9	Log(hand_wing_index) ~ category_region + (1 | family / genus / species) + (1 | data_type)	1183.4	74.5976	-2366.79	161.369	1184.32	74.6121	-2368.65	160.441

### Sheet: Tail Length
Tail Length
Model	Formula	ELPD_loo	SE(elpd_loo)	looic	p_loo	ELPD_waic	SE(elpd_waic)	waic	p_waic
M1	Log(tail_length) ~ category_region	-2242.6	52.4703	4485.2	2.94628	-2242.6	52.4703	4485.2	2.94354
M2	Log(tail_length) ~ category_region + (1 | island_region)	-2181.44	52.0716	4362.88	6.53157	-2181.43	52.0715	4362.87	6.52528
M3	Log(tail_length) ~ category_region + (1 | species)	5998.6	90.8834	-11997.2	183.871	5999.85	90.8665	-11999.7	182.619
M4	Log(tail_length) ~ category_region + (1 | species) + (1 | island_region)	5998.66	90.9792	-11997.3	184.041	5999.88	90.9478	-11999.8	182.819
M5	Log(tail_length) ~ category_region + (1 | family / species)	6000.18	90.8644	-12000.4	182.312	6001.23	90.84	-12002.5	181.26
M6	Log(tail_length) ~ category_region + (1 | species) + (1 | trophic_niche)	5998.27	90.8796	-11996.5	184.17	5999.36	90.8722	-11998.7	183.08
M7*	Log(tail_length) ~ category_region + (1 | species) + (1 | data_type)	6045.55	91.1522	-12091.1	184.045	6046.69	91.1436	-12093.4	182.905
M8	Log(tail_length) ~ category_region + (1 | family / genus / species)	5998.84	90.8851	-11997.7	182.795	6000.28	90.8478	-12000.6	181.353
M9	Log(tail_length) ~ category_region + (1 | family / genus / species) + (1 | data_type)	6045.15	91.1672	-12090.3	184.113	6046.05	91.1667	-12092.1	183.215

### Sheet: PC1
PC1
Model	Formula	ELPD_loo	SE(elpd_loo)	looic	p_loo	ELPD_waic	SE(elpd_waic)	waic	p_waic
M1	PC1 ~ category_region	-6662.77	47.5031	13325.5	3.306	-6662.77	47.503	13325.5	3.30324
M2	PC1 ~ category_region + (1 | island_region)	-6591.66	44.6853	13183.3	6.65399	-6591.65	44.685	13183.3	6.64638
M3	PC1 ~ category_region + (1 | species)	-1068.08	85.1457	2136.15	168.543	-1066.15	85.0573	2132.31	166.623
M4	PC1 ~ category_region + (1 | species) + (1 | island_region)	-1066.39	84.9924	2132.78	166.791	-1065.17	85.0365	2130.34	165.567
M5	PC1 ~ category_region + (1 | family / species)	-1066.67	85.0987	2133.34	167.278	-1065.31	85.0935	2130.62	165.922
M6	PC1 ~ category_region + (1 | species) + (1 | trophic_niche)	-1067.62	85.0656	2135.23	167.589	-1066.32	85.0939	2132.64	166.295
M7*	PC1 ~ category_region + (1 | species) + (1 | data_type)	-1066.08	86.1196	2132.16	172.189	-1064.47	86.0878	2128.94	170.582
M8	PC1 ~ category_region + (1 | family / genus / species)	-1067.52	85.0364	2135.04	167.866	-1065.92	85.0159	2131.84	166.268
M9	PC1 ~ category_region + (1 | family / genus / species) + (1 | data_type)	-1066.05	86.287	2132.1	172.119	-1064.61	86.2961	2129.21	170.677

### Sheet: PC2
PC2
Model	Formula	ELPD_loo	SE(elpd_loo)	looic	p_loo	ELPD_waic	SE(elpd_waic)	waic	p_waic
M1	PC2 ~ category_region	-3829.52	41.0312	7659.03	3.05678	-3829.51	41.0311	7659.03	3.05407
M2	PC2 ~ category_region + (1 | island_region)	-3731.27	43.4924	7462.54	6.7834	-3731.26	43.4922	7462.53	6.7764
M3	PC2 ~ category_region + (1 | species)	17.648	85.7879	-35.296	143.741	18.6811	85.8763	-37.3622	142.708
M4	PC2 ~ category_region + (1 | species) + (1 | island_region)	17.1334	85.8885	-34.2668	144.272	18.2237	85.9186	-36.4475	143.182
M5	PC2 ~ category_region + (1 | family / species)	17.9754	85.8362	-35.9509	142.75	19.0756	85.851	-38.1511	141.65
M6	PC2 ~ category_region + (1 | species) + (1 | trophic_niche)	17.2705	85.8184	-34.5409	143.959	18.3668	85.8267	-36.7337	142.862
M7*	PC2 ~ category_region + (1 | species) + (1 | data_type)	111.876	86.4461	-223.751	154.655	112.987	86.5215	-225.974	153.544
M8	PC2 ~ category_region + (1 | family / genus / species)	18.3532	85.7244	-36.7065	142.352	19.401	85.778	-38.8019	141.304
M9	PC2 ~ category_region + (1 | family / genus / species) + (1 | data_type)	113.036	86.4745	-226.072	152.957	114.387	86.4379	-228.774	151.605
