## Supplementary Table 8 for "Morphological shifts consistent with the island syndrome in land-bridge island birds"

### Sheet: Table S8
Species	Family	Island	Divergence category	LBI subspecies endemic	prob_div_PC1	prob_div_PC2	N_total	N_mainland	N_LBI	PC1_variance	PC2_variance	PC1_LBI_mean	PC2_LBI_mean
Acridotheres tristis	Sturnidae	Sri Lanka	Differentiation in PC2 only	YES	0.6692	0.977	10	6	4	0.46787	0.21516	-0.318562	-0.82229
Acritillas indica	Pycnonotidae	Sri Lanka	Differentiation in PC1 only	NO	0.9912	0.533	12	8	4	0.60843	0.1803	-1.66008	-0.0519169
Acrocephalus stentoreus	Acrocephalidae	Sri Lanka	Differentiation in PC2 only	NO	0.7416	0.9974	8	4	4	0.67062	0.21939	-0.561276	-0.892403
Aegithina tiphia	Aegithinidae	Sri Lanka	Differentiation in PC1 only	NO	0.9992	0.924	22	7	15	0.4284	0.24297	0.638416	0.24166
Alauda gulgula	Alaudidae	Sri Lanka	Differentiation in PC2 only	NO	0.876	0.9944	10	6	4	0.40872	0.27904	0.712332	-1.0733
Argya affinis	Leiothrichidae	Sri Lanka	Differentiation in none	YES	0.7986	0.8398	11	4	7	0.40684	0.2849	-0.280921	-0.311038
Asemospiza fuliginosa	Thraupidae	Trinidad	Differentiation in PC2 only	NO	0.6186	0.9808	12	8	4	0.42727	0.25753	0.192878	1.02105
Basileuterus culicivorus	Parulidae	Trinidad	Differentiation in PC2 only	NO	0.8014	0.9972	11	5	6	0.40942	0.35112	0.353875	0.940851
Camptostoma obsoletum	Tyrannidae	Trinidad	Differentiation in PC2 only	NO	0.668	0.9882	34	25	9	0.40522	0.26294	0.192022	0.757588
Chlorophanes spiza	Thraupidae	Trinidad	Differentiation in both	NO	0.9662	0.9994	37	27	10	0.38603	0.27265	-0.680331	1.0724
Chloropsis jerdoni	Chloropseidae	Sri Lanka	Differentiation in PC2 only	NO	0.7888	0.9546	21	7	14	0.39733	0.22364	-0.201584	0.275574
Chrysomma sinense	Sylviidae	Sri Lanka	Differentiation in PC1 only	YES	1	0.5442	16	11	5	0.51867	0.16996	-2.00601	0.0522552
Cinclus pallasii	Cinclidae	Taiwan	Differentiation in none	NO	0.8588	0.9304	12	8	4	0.40072	0.27759	0.694563	-0.765808
Cinnyris asiaticus	Nectariniidae	Sri Lanka	Differentiation in PC1 only	NO	1	0.5412	19	11	8	0.41264	0.25621	-1.35234	-0.031192
Cinnyris lotenius	Nectariniidae	Sri Lanka	Differentiation in none	YES	0.825	0.648	10	4	6	0.52884	0.2128	-0.446004	-0.12246
Cnemotriccus fuscatus	Tyrannidae	Trinidad	Differentiation in PC1 only	NO	0.993	0.6912	89	82	7	0.43572	0.21814	-1.28221	0.193426
Coereba flaveola	Thraupidae	Trinidad	Differentiation in PC2 only	NO	0.7512	0.9658	56	51	5	0.38402	0.27183	-0.399395	0.900149
Copsychus fulicatus	Muscicapidae	Sri Lanka	Differentiation in PC1 only	YES	0.993	0.785	12	4	8	0.35223	0.27554	-0.663265	0.218236
Copsychus saularis	Muscicapidae	Sri Lanka	Differentiation in none	NO	0.7728	0.8562	27	18	9	0.45658	0.21613	0.316756	0.30596
Corvus splendens	Corvidae	Sri Lanka	Differentiation in none	NO	0.5868	0.9314	13	9	4	0.49587	0.34409	0.17729	-0.873831
Culicicapa ceylonensis	Stenostiridae	Sri Lanka	Differentiation in none	NO	0.9386	0.8472	10	6	4	0.42195	0.25227	-0.904973	0.529676
Cyanerpes caeruleus	Thraupidae	Trinidad	Differentiation in PC1 only	YES	1	0.7524	11	5	6	0.44965	0.2457	1.1751	-0.223126
Cyanoderma ruficeps	Timaliidae	Taiwan	Differentiation in none	YES	0.8164	0.9286	17	5	12	0.44933	0.22735	-0.257767	-0.26185
Cyanomitra oritis	Nectariniidae	Bioko	Differentiation in none	YES	0.9346	0.7734	10	6	4	0.66693	0.20695	-1.18903	0.323936
Dacnis cayana	Thraupidae	Trinidad	Differentiation in PC1 only	NO	0.982	0.7642	27	21	6	0.4192	0.25335	1.11299	-0.301589
Dendrocincla fuliginosa	Furnariidae	Trinidad	Differentiation in none	NO	0.9262	0.617	20	16	4	0.50896	0.20049	1.07329	0.143783
Dicrurus aeneus	Dicruridae	Taiwan	Differentiation in PC1 only	YES	0.9982	0.5532	20	4	16	0.41117	0.27059	-0.437954	0.013967
Dicrurus caerulescens	Dicruridae	Sri Lanka	Differentiation in PC1 only	YES	0.997	0.8726	10	6	4	0.48545	0.28328	1.47708	-0.593578
Dysithamnus mentalis	Thamnophilidae	Trinidad	Differentiation in both	NO	1	0.9662	41	30	11	0.50271	0.20109	1.44362	0.474431
Elaenia flavogaster	Tyrannidae	Trinidad	Differentiation in none	NO	0.7014	0.858	33	26	7	0.41014	0.29262	-0.275609	-0.460367
Euphonia trinitatis	Fringillidae	Trinidad	Differentiation in none	NO	0.8386	0.5178	10	4	6	0.4585	0.26135	0.432103	0.00432233
Euphonia violacea	Fringillidae	Trinidad	Differentiation in PC1 only	NO	0.9914	0.8116	43	38	5	0.39596	0.30693	1.42606	0.468356
Fluvicola pica	Tyrannidae	Trinidad	Differentiation in PC2 only	NO	0.7886	0.9846	16	10	6	0.34451	0.28495	0.362628	-0.854959
Formicarius analis	Formicariidae	Trinidad	Differentiation in none	NO	0.8912	0.8632	20	15	5	0.36087	0.22313	0.687944	0.474182
Gracula indica	Sturnidae	Sri Lanka	Differentiation in none	NO	0.907	0.6882	10	4	6	0.43524	0.27558	0.544613	-0.168106
Hypsipetes ganeesa	Pycnonotidae	Sri Lanka	Differentiation in none	YES	0.9444	0.894	10	4	6	0.4611	0.28625	0.6781	-0.424065
Ixothraupis guttata	Thraupidae	Trinidad	Differentiation in PC1 only	YES	0.9994	0.6934	14	5	9	0.47292	0.23141	0.90911	-0.124906
Laniarius poensis	Malaconotidae	Bioko	Differentiation in PC1 only	YES	0.9996	0.762	10	6	4	0.53064	0.24303	-1.67593	0.383733
Lathrotriccus euleri	Tyrannidae	Trinidad	Differentiation in PC2 only	NO	0.6958	0.9776	19	10	9	0.56731	0.20173	0.231657	0.505721
Linurgus olivaceus	Fringillidae	Bioko	Differentiation in PC1 only	NO	0.9648	0.731	12	8	4	0.41882	0.26268	-1.14721	-0.33127
Lonchura kelaarti	Estrildidae	Sri Lanka	Differentiation in none	YES	0.7676	0.7816	11	4	7	0.3893	0.25922	0.294538	0.22823
Lonchura punctulata	Estrildidae	Sri Lanka	Differentiation in PC2 only	NO	0.5192	0.9752	12	8	4	0.41731	0.25004	-0.0112774	0.952267
Lonchura striata	Estrildidae	Sri Lanka	Differentiation in none	NO	0.7966	0.5012	12	8	4	0.37777	0.32189	0.557398	0.00677041
Loriotus luctuosus	Thraupidae	Trinidad	Differentiation in PC1 only	NO	0.9974	0.7296	14	4	10	0.45701	0.23788	0.682054	0.118698
Manacus manacus	Pipridae	Trinidad	Differentiation in PC1 only	YES	0.999	0.7358	49	35	14	0.50471	0.21482	1.1649	0.158798
Megarynchus pitangua	Tyrannidae	Trinidad	Differentiation in PC2 only	NO	0.9062	0.9926	25	19	6	0.45972	0.27822	-0.747598	-1.02749
Mionectes oleagineus	Tyrannidae	Trinidad	Differentiation in none	NO	0.9088	0.7544	80	72	8	0.34302	0.27014	-0.601834	0.27881
Myiodynastes maculatus	Tyrannidae	Trinidad	Differentiation in both	NO	0.9928	0.9956	18	11	7	0.40696	0.29741	-0.996228	-0.899954
Myiomela leucura	Muscicapidae	Taiwan	Differentiation in none	YES	0.581	0.8104	14	6	8	0.47867	0.20674	0.0617176	0.227859
Myiopagis gaimardii	Tyrannidae	Trinidad	Differentiation in none	YES	0.5816	0.9096	15	10	5	0.39479	0.3114	-0.112358	-0.656485
Myrmotherula axillaris	Thamnophilidae	Trinidad	Differentiation in both	NO	1	0.9706	42	35	7	0.34388	0.26766	1.59348	-0.7489
Onychognathus walleri	Sturnidae	Bioko	Differentiation in PC1 only	NO	0.9582	0.7332	12	8	4	0.67488	0.16075	-1.40323	-0.267473
Oriolus traillii	Oriolidae	Taiwan	Differentiation in PC1 only	YES	0.9994	0.84	15	6	9	0.34361	0.2343	0.806514	-0.232979
Oriolus xanthornus	Oriolidae	Sri Lanka	Differentiation in PC1 only	YES	1	0.8914	27	10	17	0.46125	0.23116	0.906158	0.201415
Orthotomus sutorius	Cisticolidae	Sri Lanka	Differentiation in none	YES	0.7094	0.5658	16	7	9	0.57778	0.23524	0.229279	0.0514666
Pachyramphus polychopterus	Tityridae	Trinidad	Differentiation in PC2 only	NO	0.7762	0.9682	26	21	5	0.50051	0.26303	-0.504973	0.875641
Parus monticolus	Paridae	Taiwan	Differentiation in PC1 only	YES	0.99	0.8776	17	5	12	0.35496	0.25977	0.488384	0.225133
Pericrocotus cinnamomeus	Campephagidae	Sri Lanka	Differentiation in PC1 only	NO	0.9998	0.8244	21	11	10	0.33882	0.32678	0.993073	0.279881
Pericrocotus flammeus	Campephagidae	Sri Lanka	Differentiation in none	NO	0.9204	0.915	12	6	6	0.57833	0.221	0.754574	-0.438193
Phoenicurus fuliginosus	Muscicapidae	Taiwan	Differentiation in PC2 only	YES	0.8812	0.9542	15	8	7	0.51096	0.23264	0.565609	-0.534709
Pitangus sulphuratus	Tyrannidae	Trinidad	Differentiation in PC2 only	NO	0.9422	0.9574	27	23	4	0.35378	0.29077	1.02967	1.01439
Platyrinchus mystaceus	Tyrannidae	Trinidad	Differentiation in PC2 only	NO	0.8484	0.9718	37	29	8	0.38756	0.23781	0.452642	-0.664828
Plocealauda affinis	Alaudidae	Sri Lanka	Differentiation in none	NO	0.89	0.9292	11	6	5	0.50219	0.27911	-0.711904	0.618284
Ploceus philippinus	Ploceidae	Sri Lanka	Differentiation in PC2 only	NO	0.811	0.976	17	9	8	0.5832	0.19746	-0.444195	0.510938
Pycnonotus cafer	Pycnonotidae	Sri Lanka	Differentiation in PC1 only	YES	0.9972	0.6204	16	6	10	0.6272	0.25886	-0.954423	0.0701453
Pycnonotus luteolus	Pycnonotidae	Sri Lanka	Differentiation in PC1 only	YES	0.9998	0.7498	10	4	6	0.61031	0.20463	1.23954	0.204543
Pycnonotus sinensis	Pycnonotidae	Taiwan	Differentiation in PC2 only	YES	0.6202	0.982	18	7	11	0.39167	0.25247	-0.0921617	0.451115
Pyrrhula nipalensis	Fringillidae	Taiwan	Differentiation in PC2 only	YES	0.6466	0.9826	12	7	5	0.34781	0.28635	-0.186688	-0.887252
Ramphocaenus melanurus	Polioptilidae	Trinidad	Differentiation in PC1 only	NO	0.997	0.508	15	9	6	0.38906	0.26592	1.13399	0.00239368
Ramphocelus carbo	Thraupidae	Trinidad	Differentiation in PC2 only	NO	0.7918	0.998	18	13	5	0.41835	0.2493	0.488416	-1.13438
Sicalis flaveola	Thraupidae	Trinidad	Differentiation in PC2 only	NO	0.7996	0.9996	23	16	7	0.34109	0.27112	0.369745	1.14296
Spizixos semitorques	Pycnonotidae	Taiwan	Differentiation in none	YES	0.9476	0.8548	10	5	5	0.38116	0.26514	0.774128	-0.414257
Sporophila angolensis	Thraupidae	Trinidad	Differentiation in PC2 only	NO	0.8948	0.9866	19	15	4	0.45876	0.21414	0.884566	1.03322
Sporophila intermedia	Thraupidae	Trinidad	Differentiation in none	NO	0.927	0.7926	10	6	4	0.36501	0.26801	-0.850854	-0.44581
Sporophila minuta	Thraupidae	Trinidad	Differentiation in PC2 only	NO	0.8994	0.961	22	15	7	0.41494	0.32223	-0.60936	0.721693
Stelgidopteryx ruficollis	Hirundinidae	Trinidad	Differentiation in none	NO	0.5342	0.8656	12	8	4	0.52005	0.23025	0.0271474	-0.525905
Suthora webbiana	Sylviidae	Taiwan	Differentiation in none	YES	0.948	0.5024	13	4	9	0.47354	0.26375	0.478281	0.0113708
Synallaxis cinnamomea	Furnariidae	Trinidad	Differentiation in none	YES	0.8166	0.6582	14	4	10	0.34031	0.26492	0.197568	-0.0862074
Tangara gyrola	Thraupidae	Trinidad	Differentiation in none	NO	0.5194	0.8646	30	19	11	0.47152	0.26604	-0.02861	-0.302921
Tangara mexicana	Thraupidae	Trinidad	Differentiation in PC2 only	YES	0.785	0.967	15	10	5	0.38526	0.24588	-0.429442	-0.751447
Taraba major	Thamnophilidae	Trinidad	Differentiation in PC1 only	NO	0.9504	0.9384	22	18	4	0.4881	0.2417	1.20493	0.78146
Thamnophilus doliatus	Thamnophilidae	Trinidad	Differentiation in PC1 only	NO	0.9914	0.6618	20	15	5	0.44906	0.30086	1.35608	0.222459
Thraupis palmarum	Thraupidae	Trinidad	Differentiation in none	NO	0.8288	0.9072	22	16	6	0.54943	0.26563	0.573158	-0.557474
Tityra cayana	Tityridae	Trinidad	Differentiation in none	NO	0.9086	0.647	16	10	6	0.39338	0.27339	-0.643233	0.154977
Tolmomyias flaviventris	Tyrannidae	Trinidad	Differentiation in none	NO	0.8046	0.8918	33	23	10	0.42421	0.28228	0.361795	-0.408335
Tolmomyias sulphurescens	Tyrannidae	Trinidad	Differentiation in both	YES	0.9954	0.9708	31	24	7	0.40885	0.24434	1.22455	0.699156
Turdus albicollis	Turdidae	Trinidad	Differentiation in PC2 only	NO	0.5814	0.9944	25	21	4	0.57954	0.25388	0.16604	-1.29775
Turdus fumigatus	Turdidae	Trinidad	Differentiation in none	NO	0.8176	0.5888	14	10	4	0.45169	0.19603	0.627506	0.105103
Tyrannus melancholicus	Tyrannidae	Trinidad	Differentiation in none	NO	0.5226	0.879	28	23	5	0.51222	0.19146	-0.0283724	-0.481362
Xiphorhynchus susurrans	Furnariidae	Trinidad	Differentiation in PC1 only	YES	0.9884	0.7602	17	4	13	0.46675	0.27736	-0.452706	0.121402

### Sheet: Table description
Column	Description	Further information
Species	Species name	90 species
Family	Family name	34 families
Island	Island system (land-bridge island + mainland)	4 (Bioko; Sri Lanka; Taiwan; Trinidad)
Divergence category	Category of probability of divergence for each PC	4 (Both; PC1 only; PC2 only; None)
LBI subspecies endemic	Is the land-bridge island population of this species considered to be an endemic subspecies of the island?	YES; NO
prob_div_PC1	Posterior probability of divergence for PC1	Ranges between 0.5 (low) - 1 (high)
prob_div_PC2	Posteior probability of divergence for PC2	Ranges between 0.5 (low) - 1 (high)
N_total	Total sample size for that species
N_mainland	Total sample size of specimens from the mainland for that species
N_LBI	Total sample size of specimens from the land-bridge island for that species
PC1_variance	Total amount of variance explained by PC1	Scale from 0 - 1
PC2_variance	Total amount of variance explained by PC2	Scale from 0 - 1
PC1_LBI_mean	Mean posterior estimation of change in PC1 for land-bridge island individuals compared to the mainland	A negative value means a posterior estimation of lower values for PC1 for land-bridge island individuals compared to the mainland. A positive value means a posterior estimation of higher values for PC1 for land-bridge island individuals compared to the mainland.
PC2_LBI_mean	Mean posterior estimation of change in PC2 for land-bridge island individuals compared to the mainland	A negative value means a posterior estimation of lower values for PC2 for land-bridge island individuals compared to the mainland. A positive value means a posterior estimation of higher values for PC2 for land-bridge island individuals compared to the mainland.
